# Retinoid X Receptor Signaling Mediates Cancer Cell Lipid Metabolism in the Leptomeninges

**DOI:** 10.1101/2024.10.13.618083

**Authors:** Xinran Tong, Jan Remsik, Jeanette Brook, Boryana Petrova, Lele Xu, Min Jun Li, Jenna Snyder, Kiana Chabot, Rachel Estrera, Isaiah Osei-Gyening, Ana Rita Nobre, Helen Wang, Ahmed M Osman, Alan Y.L. Wong, Mega Sidharta, Sofia Piedrafita-Ortiz, Branavan Manoranjan, Ting Zhou, Rajmohan Murali, Pierre-Jacques Hamard, Richard Koche, Ye He, Naama Kanarek, Adrienne Boire

## Abstract

Cancer cells metastatic to the leptomeninges encounter a metabolically-challenging extreme microenvironment. To understand adaptations to this space, we subjected leptomeningeal-metastatic (LeptoM) mouse breast and lung cancers isolated from either the leptomeninges or orthotopic primary sites to ATAC-and RNA-sequencing. When inhabiting the leptomeninges, the LeptoM cells demonstrated transcription downstream of retinoid-X-receptors (RXRs). We found evidence of local retinoic acid (RA) generation in both human leptomeningeal metastasis and mouse models in the form of elevated spinal fluid retinol and expression of RA-generating dehydrogenases within the leptomeningeal microenvironment. Stimulating LeptoM cells with RA induced expression of transcripts encoding *de novo* fatty acid synthesis pathway enzymes *in vitro*. *In vivo*, while deletion of *Stra6* did not alter cancer cell leptomeningeal growth, knockout of *Rxra/b/g* interrupted cancer cell lipid biosynthesis and arrested cancer growth. These observations illustrate a mechanism whereby metastatic cancer cells awake locally-generated developmental cues for metabolically reprograming, suggesting novel therapeutic approaches.
