## Supplementary material for "Retinoid X Receptor Signaling Mediates Cancer Cell Lipid Metabolism in the Leptomeninges": Supplmental Table S5: Table S5.xlsx

### Sheet: Sheet1
NAME	SIZE	ES	NES	NOM p-val	FDR q-val	FWER p-val	RANK AT MAX	LEADING EDGE
GAVIN_FOXP3_TARGETS_CLUSTER_P2	49	0.746184	2.09073	0	0.00733188	0.01	508	tags=24%, list=4%, signal=25%
GRAESSMANN_RESPONSE_TO_MC_AND_SERUM_DEPRIVATION_UP	144	0.628187	2.06495	0	0.00549765	0.015	1139	tags=31%, list=9%, signal=34%
MIKKELSEN_MEF_LCP_WITH_H3K4ME3	95	0.666772	2.06442	0	0.0036651	0.015	1202	tags=41%, list=9%, signal=45%
ZEMEK_IMMUNE_CHECKPOINT_BLOCKADE_OVARIAN_CANCER_RENCA_UP	35	0.762684	2.00575	0	0.0143189	0.075	1542	tags=51%, list=12%, signal=58%
ZEMEK_IMMUNE_CHECKPOINT_BLOCKADE_OVARIAN_CANCER_OVERLAP_UP	33	0.76214	1.99556	0	0.0168972	0.109	1542	tags=52%, list=12%, signal=59%
HALLMARK_INTERFERON_ALPHA_RESPONSE	72	0.661492	1.98498	0	0.01677	0.127	2038	tags=46%, list=16%, signal=54%
ZHANG_UTERUS_C2_REGENERATIVE_UP	69	0.677287	1.98248	0	0.0153111	0.134	593	tags=16%, list=5%, signal=17%
CUI_TCF21_TARGETS_UP	21	0.848014	1.98054	0	0.0142253	0.142	616	tags=43%, list=5%, signal=45%
REACTOME_CHOLESTEROL_BIOSYNTHESIS	25	0.805663	1.97975	0	0.0128905	0.145	1877	tags=80%, list=15%, signal=94%
MA_RAT_AGING_DN	107	0.616979	1.9614	0	0.0187964	0.234	1020	tags=31%, list=8%, signal=33%
GAUSSMANN_MLL_AF4_FUSION_TARGETS_F_UP	122	0.608346	1.95973	0	0.0178917	0.245	1323	tags=39%, list=10%, signal=43%
SCHMIDT_POR_TARGETS_IN_LIMB_BUD_UP	24	0.785818	1.95282	0	0.0193383	0.277	1540	tags=75%, list=12%, signal=85%
TABULA_MURIS_SENIS_BRAIN_MYELOID_MACROPHAGE_AGEING	42	0.728868	1.93991	0	0.0238911	0.35	309	tags=19%, list=2%, signal=19%
TABULA_MURIS_SENIS_MARROW_MONOCYTE_AGEING	32	0.74275	1.93865	0	0.0228664	0.358	238	tags=13%, list=2%, signal=13%
LEE_BMP2_TARGETS_UP	480	0.519982	1.92477	0	0.0279945	0.434	1852	tags=34%, list=15%, signal=38%
WANG_MLL_TARGETS	156	0.576836	1.92343	0	0.0271602	0.445	947	tags=33%, list=7%, signal=36%
WP_GPCRS_OTHER	15	0.855666	1.91949	0	0.0275064	0.466	805	tags=53%, list=6%, signal=57%
GOBP_DENDRITIC_CELL_DIFFERENTIATION	24	0.777729	1.91757	0	0.0276103	0.492	152	tags=25%, list=1%, signal=25%
GOBP_DETECTION_OF_BIOTIC_STIMULUS	19	0.819342	1.9055	0.00181818	0.0326835	0.571	232	tags=26%, list=2%, signal=27%
HALLMARK_COAGULATION	70	0.636212	1.90419	0	0.0317844	0.583	872	tags=33%, list=7%, signal=35%
LEIN_CHOROID_PLEXUS_MARKERS	48	0.679566	1.89512	0	0.0358629	0.648	1297	tags=38%, list=10%, signal=42%
GOBP_REGULATION_OF_GRANULOCYTE_CHEMOTAXIS	25	0.775894	1.89316	0	0.0359008	0.667	119	tags=20%, list=1%, signal=20%
MIKKELSEN_MCV6_LCP_WITH_H3K4ME3	96	0.595522	1.88901	0	0.0374053	0.703	1216	tags=31%, list=10%, signal=34%
GOBP_POSITIVE_REGULATION_OF_RESPONSE_TO_CYTOKINE_STIMULUS	40	0.688992	1.88774	0	0.0367338	0.711	696	tags=23%, list=5%, signal=24%
HEVNER_TELENCEPHALON_MENINGEAL_CELLS	26	0.760682	1.88328	0.00187266	0.0381718	0.732	791	tags=35%, list=6%, signal=37%
GOBP_RESPONSE_TO_INTERFERON_BETA	28	0.750103	1.88133	0	0.0378032	0.75	1387	tags=43%, list=11%, signal=48%
BAUS_TFF2_TARGETS_UP	18	0.831454	1.87334	0	0.042063	0.793	924	tags=50%, list=7%, signal=54%
MIKKELSEN_IPS_WITH_HCP_H3K27ME3	25	0.746834	1.86679	0.00174825	0.0466982	0.837	1279	tags=44%, list=10%, signal=49%
WP_CHOLESTEROL_BIOSYNTHESIS	15	0.82763	1.86538	0	0.0464027	0.85	2195	tags=100%, list=17%, signal=121%
WP_CHOLESTEROL_METABOLISM_WITH_BLOCH_AND_KANDUTSCHRUSSELL_PATHWAYS	42	0.688717	1.85795	0	0.051098	0.881	1580	tags=64%, list=12%, signal=73%
MIR_7067_3P	40	0.685323	1.85591	0	0.0513432	0.887	516	tags=13%, list=4%, signal=13%
GOBP_B_CELL_MEDIATED_IMMUNITY	61	0.633002	1.83855	0	0.0669591	0.946	779	tags=23%, list=6%, signal=24%
GOBP_REGULATION_OF_NEUTROPHIL_CHEMOTAXIS	15	0.824072	1.83494	0.00182482	0.0689371	0.956	117	tags=27%, list=1%, signal=27%
CASTELLANO_NRAS_TARGETS_UP	51	0.654832	1.83062	0	0.0713394	0.964	839	tags=25%, list=7%, signal=27%
GOBP_COLLAGEN_CATABOLIC_PROCESS	15	0.825888	1.8291	0.00189394	0.0715051	0.966	683	tags=33%, list=5%, signal=35%
TABULA_MURIS_SENIS_GONADAL_ADIPOSE_TISSUE_MYELOID_CELL_AGEING	257	0.515245	1.82217	0	0.0775929	0.981	1139	tags=15%, list=9%, signal=16%
CHR9B	71	0.614095	1.81904	0	0.0798597	0.987	107	tags=7%, list=1%, signal=7%
CHR6B2	39	0.672626	1.81835	0.00174216	0.0788206	0.987	296	tags=18%, list=2%, signal=18%
GOBP_DEFENSE_RESPONSE_TO_GRAM_NEGATIVE_BACTERIUM	26	0.721518	1.8127	0.00172414	0.0834815	0.989	655	tags=27%, list=5%, signal=28%
HORTON_SREBF_TARGETS	23	0.740538	1.81216	0.00366972	0.0820548	0.989	2591	tags=78%, list=20%, signal=98%
GOBP_REGULATION_OF_EXTRINSIC_APOPTOTIC_SIGNALING_PATHWAY_IN_ABSENCE_OF_LIGAND	33	0.690066	1.80934	0	0.0838524	0.992	820	tags=18%, list=6%, signal=19%
GOBP_OUTFLOW_TRACT_MORPHOGENESIS	58	0.63016	1.80561	0	0.0873609	0.998	1006	tags=28%, list=8%, signal=30%
GOCC_EXTERNAL_ENCAPSULATING_STRUCTURE	216	0.531414	1.80396	0	0.0874462	0.998	891	tags=25%, list=7%, signal=26%
GOMF_FIBRONECTIN_BINDING	17	0.789956	1.8036	0	0.0859105	0.998	171	tags=24%, list=1%, signal=24%
GOMF_LIPOPOLYSACCHARIDE_BINDING	15	0.796732	1.80171	0.00192678	0.0865127	0.998	3	tags=13%, list=0%, signal=13%
ZHANG_UTERUS_C2_SECRETORY_STROMAL3_RAMP3_HIGH_CELL	226	0.52718	1.79722	0	0.0896603	0.999	1521	tags=23%, list=12%, signal=25%
GOCC_COLLAGEN_CONTAINING_EXTRACELLULAR_MATRIX	177	0.527558	1.79574	0	0.0896749	0.999	943	tags=24%, list=7%, signal=26%
DESCARTES_ORGANOGENESIS_CONNECTIVE_TISSUE_PROGENITOR	33	0.692875	1.79228	0.00182149	0.0927347	0.999	1103	tags=52%, list=9%, signal=56%
GOBP_TRIGLYCERIDE_BIOSYNTHETIC_PROCESS	31	-0.779492	-2.17528	0	0.00996285	0.007	248	tags=26%, list=2%, signal=26%
GOBP_NEUTRAL_LIPID_BIOSYNTHETIC_PROCESS	36	-0.757645	-2.15073	0	0.00784554	0.011	1051	tags=33%, list=8%, signal=36%
GOBP_REGULATION_OF_DNA_TEMPLATED_TRANSCRIPTION_IN_RESPONSE_TO_STRESS	39	-0.726767	-2.09798	0	0.0161265	0.034	744	tags=28%, list=6%, signal=30%
PLASARI_TGFB1_TARGETS_10HR_UP	123	-0.592469	-2.08381	0	0.0153229	0.043	1074	tags=52%, list=8%, signal=56%
WANG_CLASSIC_ADIPOGENIC_TARGETS_OF_PPARG	20	-0.823803	-2.08135	0	0.0131184	0.045	291	tags=45%, list=2%, signal=46%
GOBP_NEUTRAL_LIPID_METABOLIC_PROCESS	89	-0.624564	-2.07844	0	0.0111727	0.046	1163	tags=28%, list=9%, signal=31%
GERHOLD_ADIPOGENESIS_UP	43	-0.702185	-2.05759	0	0.0140458	0.065	690	tags=23%, list=5%, signal=25%
CADWELL_ATG16L1_TARGETS_UP	44	-0.67248	-2.01395	0	0.0327926	0.169	219	tags=25%, list=2%, signal=25%
GOBP_REGULATION_OF_PLASMA_LIPOPROTEIN_PARTICLE_LEVELS	39	-0.689453	-1.99672	0	0.0394158	0.221	445	tags=26%, list=4%, signal=26%
GOBP_REGULATION_OF_TRIGLYCERIDE_BIOSYNTHETIC_PROCESS	21	-0.775421	-1.98294	0	0.0477232	0.289	248	tags=24%, list=2%, signal=24%
NADLER_OBESITY_DN	38	-0.670527	-1.97594	0	0.0488298	0.317	259	tags=16%, list=2%, signal=16%
GOBP_RESPONSE_TO_CAMP	36	-0.68637	-1.97277	0	0.0467714	0.33	502	tags=25%, list=4%, signal=26%
GOBP_TRIGLYCERIDE_METABOLIC_PROCESS	68	-0.609652	-1.96269	0	0.0505335	0.379	659	tags=19%, list=5%, signal=20%
GOBP_REGULATION_OF_PROTEIN_AUTOPHOSPHORYLATION	35	-0.683327	-1.96182	0	0.0476401	0.385	1308	tags=31%, list=10%, signal=35%
BURTON_ADIPOGENESIS_6	155	-0.534742	-1.94865	0	0.0572009	0.46	259	tags=9%, list=2%, signal=9%
YAO_TEMPORAL_RESPONSE_TO_PROGESTERONE_CLUSTER_5	20	-0.786635	-1.93714	0	0.0662202	0.525	583	tags=40%, list=5%, signal=42%
GROSS_HYPOXIA_VIA_ELK3_AND_HIF1A_UP	123	-0.542609	-1.93189	0	0.0669414	0.549	2233	tags=45%, list=18%, signal=54%
GOBP_POSITIVE_REGULATION_OF_PROTEIN_TYROSINE_KINASE_ACTIVITY	26	-0.72772	-1.92078	0	0.0754202	0.607	1097	tags=50%, list=9%, signal=55%
REACTOME_SEMAPHORIN_INTERACTIONS	40	-0.634644	-1.91537	0	0.0776905	0.644	2318	tags=45%, list=18%, signal=55%
GOBP_P38MAPK_CASCADE	37	-0.677847	-1.91356	0	0.0762371	0.653	1980	tags=43%, list=16%, signal=51%
MARCINIAK_ER_STRESS_RESPONSE_VIA_CHOP	19	-0.761999	-1.91264	0	0.0741051	0.659	1477	tags=53%, list=12%, signal=59%
GOBP_POSITIVE_REGULATION_OF_TRANSCRIPTION_FROM_RNA_POLYMERASE_II_PROMOTER_IN_RESPONSE_TO_STRESS	16	-0.793418	-1.90364	0.00218818	0.0815663	0.72	697	tags=31%, list=6%, signal=33%
GOBP_CELLULAR_RESPONSE_TO_CAMP	26	-0.711232	-1.8935	0	0.0916528	0.78	469	tags=27%, list=4%, signal=28%
GOBP_CELLULAR_RESPONSE_TO_FLUID_SHEAR_STRESS	15	-0.798595	-1.89312	0	0.0882509	0.782	631	tags=40%, list=5%, signal=42%
GOBP_POSITIVE_REGULATION_OF_LIPID_STORAGE	17	-0.775305	-1.893	0	0.0848351	0.783	49	tags=18%, list=0%, signal=18%
KARLSSON_TGFB1_TARGETS_UP	118	-0.526049	-1.88803	0	0.0879256	0.805	3784	tags=58%, list=30%, signal=81%
WP_TRIACYLGLYCERIDE_SYNTHESIS	15	-0.79715	-1.88657	0.00438597	0.086831	0.813	219	tags=20%, list=2%, signal=20%
GOBP_POSITIVE_REGULATION_OF_LIPID_LOCALIZATION	66	-0.592217	-1.88009	0.00269542	0.0936273	0.849	1179	tags=23%, list=9%, signal=25%
GOCC_ADHERENS_JUNCTION	82	-0.553138	-1.87607	0.0026455	0.0970325	0.866	1497	tags=33%, list=12%, signal=37%
GROSS_HYPOXIA_VIA_ELK3_DN	127	-0.528221	-1.87595	0	0.0939885	0.866	1697	tags=39%, list=13%, signal=44%
GOBP_POSITIVE_REGULATION_OF_SIGNALING_RECEPTOR_ACTIVITY	27	-0.701364	-1.87541	0.00244499	0.0917811	0.866	366	tags=26%, list=3%, signal=27%
GOBP_MICROVILLUS_ORGANIZATION	17	-0.766022	-1.86953	0.00233645	0.0970701	0.888	430	tags=41%, list=3%, signal=43%
RUAN_RESPONSE_TO_TNF_DN	59	-0.590893	-1.86725	0	0.097027	0.896	411	tags=19%, list=3%, signal=19%
YAO_TEMPORAL_RESPONSE_TO_PROGESTERONE_CLUSTER_6	51	-0.607199	-1.86511	0	0.0972255	0.899	1156	tags=33%, list=9%, signal=37%
